# CytoRipple: Mapping Tissue Polarization through Subcellular Cytoskeleton Dynamics

**DOI:** 10.64898/2026.10.13.755787

**Authors:** Daniel G. Chen, Taejus Yee, Justin Saco, J.J. Patten, Andreas I. Lackner, Michael Angelo, James R. Heath, Antoni Ribas, Katie M. Campbell

## Abstract

Spatial multi-omic technologies entail simultaneous measurement of tens-to-thousands of molecular features (e.g. RNA, protein). While cell type and state profiling is the major focus of spatial multi-omic analyses, cytoskeletal proteins are often solely utilized for cell segmentation and quality control. Here, we introduce a new computational framework, CytoRipple, that leverages these concomitant spatially-resolved single-cell measurements of cytoskeleton proteins to identify tissue-level vector fields. Polarization vectors are known to associate with cell movement and phenotype, inferring their physical orientation. We validate these associations across biological contexts and reveal how polarization vector fields can be harnessed to discover multi-cellular structures (e.g. “streams” of cells with similar polarizations). These multi-cellular cytoskeleton dynamics associate with distinct phenomena, such as vector “divergence” with CD8^+^ T cell activation and “streams” with spatially segmented stages of the anti-tumor immune response. Together, these data support a role for CytoRipple in revealing a dynamic layer across spatial multi-omic platforms.
