## Supplemental Table 3 for "CytoRipple: Mapping Tissue Polarization through Subcellular Cytoskeleton Dynamics"

### Sheet: Table_S5
Gene	Pearson Correlation Coefficient (Rho)	P-Value	False Discovery Rate
ABCC11	-0.0318136	0.0151581	0.0184342
ACE2	-0.561923	0	0
ACKR1	0.11682	3.68148e-19	7.46192e-19
ACTA2	0.207004	2.01967e-57	6.39844e-57
ACTG2	-0.246095	4.02281e-81	1.5166e-80
ADAM28	-0.118471	1.15268e-19	2.36173e-19
ADAMTS1	0.113401	3.8693e-18	7.71812e-18
ADGRE1	-0.0238069	0.0691918	0.0797716
ADGRL4	0.137474	5.53561e-26	1.25718e-25
ADH1C	-0.231233	1.40201e-71	4.9864e-71
ADH4	-0.0434886	0.000898401	0.00117603
ADIPOQ	-0.0413486	0.00159396	0.00206502
AGER	-0.0943363	5.36612e-13	1.00648e-12
AGR3	-0.411474	5.87996e-237	5.54186e-236
AHSP	-0.0872012	2.59741e-11	4.55453e-11
AIF1	0.282266	3.53335e-107	1.82476e-106
ALAS2	-0.0775787	3.03634e-09	5.04796e-09
ALDH1A3	0.00470929	0.71929	0.740908
AMY2A	-0.353754	2.30612e-171	1.58074e-170
ANGPT2	0.0139352	0.287526	0.311486
ANPEP	-0.415798	2.02107e-242	2.0593e-241
APCDD1	-0.275516	5.27936e-102	2.61884e-101
APOA5	-0.0450286	0.000585469	0.000771755
APOBEC3A	-0.156515	2.8197e-33	7.1344e-33
APOLD1	-0.0810232	5.87512e-10	9.97712e-10
AQP2	-0.0381716	0.00356537	0.00448048
AQP3	-0.433532	1.10032e-265	1.25704e-264
AQP8	-0.0743259	1.34466e-08	2.1664e-08
AQP9	-0.0247182	0.0591946	0.0688777
AR	-0.125649	6.12078e-22	1.32617e-21
ARFGEF3	-0.39149	9.79669e-213	8.02903e-212
ASCL1	-0.0814039	4.87904e-10	8.32306e-10
ASCL3	-0.083748	1.52588e-10	2.65095e-10
ASPN	0.193158	4.32255e-50	1.27313e-49
BAMBI	-0.148969	2.86286e-30	6.91859e-30
BANK1	0.01032	0.430914	0.456333
BASP1	-0.320285	4.07462e-139	2.51825e-138
BBOX1	-0.00509464	0.697412	0.72034
BCL2L11	-0.256754	2.23421e-88	9.35884e-88
BMX	-0.142871	5.95172e-28	1.42012e-27
BTNL9	0.00096879	0.941061	0.94608
C15orf48	-0.0873455	2.40851e-11	4.26295e-11
C1orf162	0.223708	5.34245e-67	1.8478e-66
C1orf194	-0.089572	7.39727e-12	1.34723e-11
C20orf85	0.00705553	0.59025	0.616411
C5orf46	-0.131834	5.22506e-24	1.16559e-23
C6orf118	-0.0335561	0.010417	0.012834
C7	0.250843	2.60352e-84	1.03318e-83
CA4	-0.0691726	1.25377e-07	1.96946e-07
CAPN8	-0.811626	0	0
CAV1	-0.0755366	7.78357e-09	1.2594e-08
CAVIN1	0.0939109	6.81938e-13	1.27273e-12
CAVIN2	0.0460411	0.000438688	0.0005844
CCDC39	-0.0545768	3.06855e-05	4.31658e-05
CCDC78	-0.188049	1.59879e-47	4.6365e-47
CCL19	0.187945	1.79933e-47	5.17822e-47
CCL27	0.00781296	0.550987	0.580229
CCL5	0.386355	8.9103e-207	6.9983e-206
CCNB2	-0.158994	2.68449e-34	6.93188e-34
CCR2	0.178992	3.77115e-43	1.03024e-42
CCR7	0.173423	1.4195e-40	3.79539e-40
CD14	0.263722	2.60904e-93	1.14373e-92
CD163	0.227645	2.25002e-69	7.85423e-69
CD19	0.0638424	1.07531e-06	1.66145e-06
CD1A	-0.0585253	7.80758e-06	1.15884e-05
CD1C	0.0582304	8.67442e-06	1.28245e-05
CD1E	0.019764	0.131425	0.147024
CD2	0.40562	1.09127e-229	9.79547e-229
CD247	0.249733	1.46932e-83	5.65239e-83
CD27	0.238652	2.92402e-76	1.05996e-75
CD274	0.00233442	0.858598	0.870138
CD28	0.29495	2.66761e-117	1.4367e-116
CD300E	-0.0406051	0.00193393	0.00248837
CD34	0.173954	8.12898e-41	2.18902e-40
CD3D	0.354298	6.40012e-172	4.46823e-171
CD3E	0.433914	3.34761e-266	3.94391e-265
CD4	0.380577	3.36993e-200	2.54093e-199
CD5L	-0.069948	9.0485e-08	1.42732e-07
CD68	0.168405	2.50841e-38	6.56715e-38
CD69	0.202768	4.03303e-55	1.22617e-54
CD70	0.0274316	0.0362661	0.0424606
CD79A	0.212356	2.11135e-60	6.98226e-60
CD83	-0.211241	8.95663e-60	2.88603e-59
CD86	0.149532	1.72967e-30	4.23432e-30
CD8A	0.212055	3.12268e-60	1.01487e-59
CD93	0.304151	5.65999e-125	3.28279e-124
CDH16	-0.035352	0.00695786	0.00860037
CDK1	-0.239273	1.16646e-76	4.26947e-76
CENPF	-0.194454	9.3924e-51	2.81027e-50
CFAP53	-0.179465	2.2573e-43	6.21168e-43
CFB	-0.615476	0	0
CFHR1	-0.0866962	3.37963e-11	5.89871e-11
CFHR3	-0.301987	3.82358e-123	2.11984e-122
CFTR	-0.523978	0	0
CHGA	-0.0547018	2.94237e-05	4.15458e-05
CLCA1	-0.0461855	0.000420801	0.00056256
CLCA2	-0.0781947	2.27494e-09	3.81179e-09
CLEC10A	0.141053	2.79692e-27	6.59024e-27
CLEC14A	0.12496	1.02527e-21	2.19617e-21
CLEC4E	0.00887102	0.498384	0.526304
CLECL1	0.0376869	0.00401191	0.00502488
CLIC6	-0.352909	1.68863e-170	1.13681e-169
CNN1	0.0327468	0.0124244	0.0151586
COCH	0.00202018	0.87747	0.88688
COL17A1	-0.30362	1.59824e-124	9.12937e-124
COL5A2	0.205315	1.69151e-56	5.22705e-56
CPA3	0.173249	1.7021e-40	4.51896e-40
CRHBP	-0.0401924	0.00215024	0.00275728
CRISPLD2	0.037498	0.00419921	0.00524206
CSF2RA	0.152159	1.60148e-31	3.94612e-31
CSF3	-0.0297937	0.0229471	0.0272904
CTLA4	0.250573	3.9649e-84	1.55705e-83
CTSG	0.0390328	0.00288192	0.00364592
CTSK	0.0899807	5.93727e-12	1.09188e-11
CXCL10	0.0329883	0.0117924	0.0144812
CXCL2	-0.182415	8.92555e-45	2.49254e-44
CXCL6	-0.0718343	4.0336e-08	6.41631e-08
CXCL9	0.184902	5.60866e-46	1.57796e-45
CXCR4	0.51462	0	0
CYP1A1	-0.0481022	0.000239524	0.000324822
CYP2A7	-0.185815	2.01069e-46	5.69949e-46
CYP2B6	-0.777903	0	0
CYP2F1	-0.0221926	0.0902826	0.103141
CYP3A4	-0.0622043	2.01479e-06	3.08771e-06
CYP4B1	-0.731376	0	0
CYTIP	0.448238	4.63949e-286	5.83029e-285
DERL3	0.0133057	0.30986	0.33472
DES	0.0153593	0.24109	0.262691
DIRAS3	-0.0829444	2.28113e-10	3.92688e-10
DMBT1	-0.076862	4.23674e-09	6.9749e-09
DNAAF1	-0.246054	4.28101e-81	1.59796e-80
DNASE1L3	0.0606753	3.57084e-06	5.40645e-06
DPEP1	0.120975	1.92027e-20	4.0219e-20
DPT	0.134237	7.70471e-25	1.72897e-24
DST	-0.320407	3.15944e-139	1.98518e-138
DUSP2	0.120773	2.22281e-20	4.62982e-20
ECSCR	0.101143	1.00288e-14	1.94889e-14
EDN1	-0.404234	5.47232e-228	4.79782e-227
EDNRB	0.0897547	6.70566e-12	1.2272e-11
EGFL7	-0.0130017	0.321044	0.345811
EGFR	-0.629918	0	0
EHF	-0.690539	0	0
ELF5	-0.250443	4.86225e-84	1.88976e-83
EPCAM	-0.832413	0	0
ERBB2	-0.585273	0	0
ERG	-0.246135	3.78059e-81	1.43968e-80
ESR1	-0.0413828	0.00157975	0.00205367
FAS	-0.121449	1.36203e-20	2.86864e-20
FBLN1	0.255233	2.54196e-87	1.03045e-86
FBN1	0.230706	2.97417e-71	1.04791e-70
FCER1A	0.0514624	8.4899e-05	0.000117241
FCGR1A	0.000218592	0.98669	0.98669
FCGR3A	0.0773135	3.4359e-09	5.68129e-09
FCN1	0.0550568	2.6104e-05	3.72773e-05
FCN2	-0.0835215	1.70963e-10	2.95656e-10
FGFBP1	-0.104343	1.40403e-15	2.74258e-15
FGFBP2	-0.0562929	1.71109e-05	2.47157e-05
FGL2	0.267584	4.14429e-96	1.86e-95
FHL2	0.123513	3.00578e-21	6.36617e-21
FKBP11	-0.0312193	0.0171635	0.0206729
FOXA1	-0.223578	6.39321e-67	2.19113e-66
FOXI1	-0.0442537	0.000727429	0.000955543
FOXJ1	-0.295609	7.69091e-118	4.20214e-117
FOXP3	0.0384655	0.00331712	0.00418245
FSTL3	-0.0892275	8.89631e-12	1.60474e-11
FXYD2	-0.125131	9.02541e-22	1.94433e-21
GATA2	0.0290751	0.0264573	0.0313661
GATM	-0.223393	8.23718e-67	2.79767e-66
GCG	-0.027837	0.0335958	0.0394567
GDF15	-0.382295	3.85969e-202	2.9696e-201
GEM	-0.05481	2.83718e-05	4.02112e-05
GHRL	-0.00445984	0.733578	0.753567
GKN2	-0.0562556	1.73328e-05	2.49406e-05
GLIPR1	0.278319	3.90471e-104	1.96277e-103
GLYATL1	-0.0891178	9.43338e-12	1.68549e-11
GNG11	-0.389817	8.81022e-211	7.06692e-210
GNLY	-0.000902264	0.945102	0.947615
GPC1	-0.432188	7.14359e-264	7.69467e-263
GPC3	-0.0970198	1.15443e-13	2.17611e-13
GPR183	0.275266	8.14637e-102	3.98855e-101
GPRC5A	-0.743695	0	0
GPX2	-0.273575	1.52639e-100	7.37753e-100
GYPA	-0.0392316	0.00274223	0.00349264
GYPB	-0.0589377	6.73333e-06	1.00335e-05
GZMA	0.252856	1.10324e-85	4.42471e-85
GZMB	-0.0215832	0.0994782	0.112962
GZMK	0.272661	7.36214e-100	3.46941e-99
HAMP	-0.0192709	0.141328	0.15717
HAVCR2	0.154096	2.69495e-32	6.68418e-32
HEMGN	0.00173582	0.894608	0.901784
HEPACAM2	-0.0108184	0.408991	0.434337
HES4	-0.0872108	2.5844e-11	4.5529e-11
HIGD1B	0.00379391	0.772164	0.786772
HLA-DQB2	-0.140435	4.70779e-27	1.10238e-26
HMGCS2	-0.0284165	0.0300721	0.0354286
HPGDS	0.04859	0.00020685	0.000282545
HPX	-0.0155669	0.234788	0.256565
IGF1	0.106414	3.80965e-16	7.55915e-16
IGSF6	0.206089	6.40507e-57	2.01226e-56
IL1R2	-0.0549558	2.70102e-05	3.84258e-05
IL1RL1	0.0804795	7.649e-10	1.29313e-09
IL2RA	0.315552	7.09358e-135	4.31336e-134
IL3RA	-0.0239244	0.06783	0.0784415
IL7R	0.492034	0	0
INMT	0.407749	2.57932e-232	2.37172e-231
INS	-0.00521063	0.690874	0.715548
IRF8	0.125839	5.30303e-22	1.15563e-21
KCNK3	0.0501391	0.000128693	0.00017707
KCNMA1	0.0452131	0.000555717	0.000735106
KIT	0.0661014	4.41165e-07	6.87269e-07
KLK11	-0.140032	6.60361e-27	1.53677e-26
KLRB1	0.26684	1.44698e-95	6.4178e-95
KLRC1	-0.0315886	0.0158918	0.0192643
KLRD1	-0.025457	0.0519976	0.0606908
KNG1	-0.0757584	7.03523e-09	1.14323e-08
KRT20	-0.0817964	4.02503e-10	6.89745e-10
KRT7	-0.640888	0	0
LAG3	0.0192712	0.141323	0.15717
LAMP3	0.0200744	0.125472	0.140783
LGI4	0.0206078	0.115737	0.130248
LGR5	0.0574826	1.13034e-05	1.6646e-05
LIF	-0.0459924	0.000444869	0.000590548
LILRA4	0.0184376	0.159354	0.176178
LILRA5	-0.0328632	0.0121161	0.0148304
LILRB2	0.131032	9.81228e-24	2.17602e-23
LILRB4	0.0973038	9.78742e-14	1.86356e-13
LPL	-0.0110148	0.400541	0.426565
LTBP2	0.363323	2.4653e-181	1.75362e-180
LY6D	-0.0168371	0.198767	0.217835
LY86	0.0543152	3.3494e-05	4.67676e-05
LYVE1	0.00722692	0.581254	0.608702
MALL	-0.829957	0	0
MAMDC2	0.240155	3.14805e-77	1.16354e-76
MARCO	-0.0731117	2.30696e-08	3.70095e-08
MCEMP1	-0.106378	3.89792e-16	7.6938e-16
MCF2L	-0.25771	4.79968e-89	2.03312e-88
MDM2	-0.283269	5.83629e-108	3.05595e-107
MEDAG	0.0124824	0.340757	0.365998
MEF2C	-0.445524	3.1775e-282	3.86425e-281
MEST	-0.379941	1.7524e-199	1.2954e-198
MET	-0.433078	4.51957e-265	5.0114e-264
MFAP5	-0.0591799	6.17002e-06	9.23055e-06
MKI67	-0.172783	2.7695e-40	7.30142e-40
MLANA	-0.0314304	0.0164259	0.0198479
MLPH	-0.701904	0	0
MMRN1	0.117648	2.06043e-19	4.19883e-19
MMRN2	-0.0621117	2.08666e-06	3.1849e-06
MNDA	0.0972723	9.96877e-14	1.88856e-13
MPEG1	0.322056	1.00653e-140	6.43159e-140
MRC1	0.323901	2.07588e-142	1.34932e-141
MS4A1	0.146797	1.96684e-29	4.72292e-29
MS4A2	0.128413	7.49219e-23	1.65179e-22
MS4A4A	0.30626	9.00841e-127	5.30652e-126
MS4A6A	0.365959	3.83982e-184	2.78387e-183
MTRNR2L11	-0.270044	6.46326e-98	2.97152e-97
MYBPC1	-0.0490639	0.00017915	0.000245598
MYC	-0.208867	1.89299e-58	6.04796e-58
MYH11	0.039087	0.00284324	0.0036091
MYLK	0.28097	3.56945e-106	1.81849e-105
MZB1	0.214712	9.68419e-62	3.23092e-61
NAT8	-0.0175435	0.180571	0.198471
NKG7	0.134315	7.23735e-25	1.63382e-24
NPDC1	-0.204191	6.89572e-56	2.11357e-55
NTN4	-0.634577	0	0
OGN	0.0767453	4.47157e-09	7.32949e-09
OPRPN	-0.0633108	1.32059e-06	2.0321e-06
PCNA	-0.425118	1.79658e-254	1.88142e-253
PCOLCE	0.137523	5.3182e-26	1.21513e-25
PCP4	-0.0876167	2.08915e-11	3.71514e-11
PCSK2	-0.544175	0	0
PDCD1	0.0117073	0.371583	0.397373
PDGFRA	0.269187	2.77023e-97	1.25828e-96
PDGFRB	0.263554	3.44676e-93	1.49359e-92
PDPN	-0.256715	2.37594e-88	9.84317e-88
PEBP4	-0.23191	5.32646e-72	1.91245e-71
PECAM1	0.089165	9.19856e-12	1.65136e-11
PGR	-0.0287703	0.0280807	0.0331863
PLA2G7	0.220556	3.95618e-65	1.33168e-64
PLAC9	0.00726186	0.579428	0.60848
PLCG2	-0.128216	8.71849e-23	1.91097e-22
PLD4	-0.043149	0.000985619	0.00128574
PLIN4	-0.181405	2.71311e-44	7.5209e-44
PMP22	0.343882	1.96986e-161	1.30287e-160
PPARG	-0.395581	1.47198e-217	1.2332e-216
PPP1R1A	-0.0565927	1.5425e-05	2.25293e-05
PPP1R1B	-0.415383	6.8142e-242	6.58706e-241
PPY	-0.0209147	0.110411	0.124625
PRDM1	0.415536	4.35897e-242	4.32456e-241
PRF1	0.138706	1.9996e-26	4.59664e-26
PRG4	0.158487	4.35708e-34	1.11743e-33
PROX1	-0.39798	2.03117e-220	1.74034e-219
PTGDS	0.455315	3.13362e-296	4.21919e-295
PTN	0.0977872	7.38172e-14	1.41264e-13
PTPRC	0.457955	4.36643e-300	6.09683e-299
PVALB	-0.0245564	0.0608769	0.0706172
RAMP2	0.0713707	4.92895e-08	7.80763e-08
RAPGEF3	-0.189741	2.29678e-48	6.71229e-48
RBP5	0.0563694	1.6665e-05	2.41642e-05
RERGL	-0.0614257	2.70089e-06	4.10579e-06
RETN	-0.0300476	0.0218078	0.0260175
RGS16	-0.114117	2.37801e-18	4.76866e-18
RIDA	-0.25645	3.63452e-88	1.48936e-87
RND1	-0.155917	4.94464e-33	1.24275e-32
RTKN2	-0.0369063	0.00483856	0.00602026
S100A1	-0.194037	1.53617e-50	4.56013e-50
S100A12	-0.0554653	2.2725e-05	3.25754e-05
SCGB2A1	-0.462652	4.96458e-307	7.19864e-306
SCGN	-0.0568068	1.43193e-05	2.10054e-05
SELE	-0.0982276	5.7018e-14	1.09672e-13
SELL	-0.114906	1.38512e-18	2.79247e-18
SEMA3C	-0.272335	1.28946e-99	6.00156e-99
SERPINB2	-0.0407099	0.00188227	0.00243019
SERPINB3	0.0183266	0.161881	0.178448
SERPINB9	0.291553	1.54336e-114	8.19504e-114
SFRP2	0.0524665	6.15152e-05	8.52618e-05
SFRP4	0.0775765	3.03949e-09	5.04796e-09
SFTA2	-0.698834	0	0
SH2D3C	0.119386	6.01376e-20	1.24571e-19
SLAMF1	0.154958	1.21095e-32	3.02337e-32
SLAMF7	-0.0727266	2.73292e-08	4.36573e-08
SLC18A2	0.0990927	3.42214e-14	6.61614e-14
SLC22A8	-0.0926547	1.37536e-12	2.55423e-12
SLC26A2	-0.12442	1.53392e-21	3.26716e-21
SLC26A3	-0.0188575	0.150064	0.166395
SLC4A1	-0.0764186	5.19856e-09	8.48422e-09
SMIM24	-0.0894933	7.71609e-12	1.39854e-11
SMYD2	-0.470095	2.92649e-318	4.4131455e-317
SNAI1	0.0688586	1.42943e-07	2.23608e-07
SNCA	0.0237563	0.0697858	0.0802111
SNCG	-0.0145575	0.266541	0.289585
SNTN	-0.309963	5.75821e-130	3.44579e-129
SOX17	0.00241341	0.853866	0.867675
SOX18	0.0544151	3.23939e-05	4.53997e-05
SOX2	-0.157129	1.58102e-33	4.02733e-33
SPDEF	-0.1624	9.96876e-36	2.59188e-35
SPI1	0.0304962	0.0199139	0.0238334
SPIB	-0.0211002	0.107286	0.121462
SRPX	0.0534616	4.44529e-05	6.18404e-05
SST	-0.0396088	0.00249398	0.00318722
STC1	-0.0311929	0.0172575	0.02072
STC2	-0.185942	1.74286e-46	4.97773e-46
STEAP4	-0.633944	0	0
TAC1	-0.0565829	1.54777e-05	2.25293e-05
TAT	-0.0461963	0.000419488	0.00056256
TBX3	0.0478139	0.000261048	0.000352743
TCF15	-0.0216195	0.0989106	0.112656
TCF4	0.273147	3.19076e-100	1.52268e-99
TCIM	-0.732338	0	0
TCL1A	-0.0483942	0.000219423	0.000298638
TENT5C	0.0645926	8.02491e-07	1.24502e-06
TFF2	0.00398805	0.760851	0.779459
TFPI	-0.539715	0	0
THAP2	-0.198021	1.32814e-52	4.00567e-52
THBS2	0.205871	8.42143e-57	2.62387e-56
THY1	0.3025	1.41381e-123	7.95533e-123
TIMP4	-0.10566	6.14266e-16	1.20614e-15
TM4SF18	0.0361713	0.00575475	0.00713665
TM4SF4	-0.0917761	2.23429e-12	4.12905e-12
TMC5	-0.617781	0	0
TMEM100	-0.00608719	0.64224	0.668852
TMEM174	-0.00394747	0.763212	0.779758
TMEM52B	-0.0600169	4.55019e-06	6.83435e-06
TNC	-0.450478	2.97049e-289	3.86164e-288
TNFRSF13B	0.0600625	4.47474e-06	6.74791e-06
TNFRSF17	0.0782874	2.17779e-09	3.66529e-09
TNFRSF9	-0.00525207	0.688544	0.715099
TOP2A	-0.212277	2.33804e-60	7.66472e-60
TRAC	0.532382	0	0
TREM2	0.046279	0.000409583	0.000551475
TSPAN19	-0.0116952	0.372076	0.397373
UBE2C	-0.177304	2.32238e-42	6.29882e-42
UMOD	-0.0228389	0.0812889	0.0931486
UPK3B	-0.141341	2.19065e-27	5.19418e-27
VCAN	0.139211	1.3127e-26	3.03613e-26
VSIG4	0.119327	6.27129e-20	1.29195e-19
VWA5A	-0.263101	7.28401e-93	3.12053e-92
VWF	0.149522	1.74491e-30	4.24408e-30
